# Bats are key hosts in the radiation of mammal-associated *Bartonella* bacteria

**DOI:** 10.1101/2020.04.03.024521

**Authors:** Clifton D. McKee, Ying Bai, Colleen T. Webb, Michael Y. Kosoy

## Abstract

Bats are notorious reservoirs of several zoonotic diseases and may be uniquely tolerant of infection among mammals. Broad sampling has revealed the importance of bats in the diversification and spread of viruses and eukaryotes to other animal hosts. Vector-borne bacteria of the genus *Bartonella* are prevalent and diverse in mammals globally and recent surveys have revealed numerous *Bartonella* lineages in bats. We assembled a sequence database of *Bartonella* strains, consisting of nine genetic loci from 209 previously characterized lineages and 121 new cultured strains from bats, and used these data to perform the most comprehensive phylogenetic analysis of *Bartonella* to date. This analysis included estimation of divergence dates using a molecular clock and ancestral reconstruction of host associations and geography. We estimate that *Bartonella* began infecting mammals 62 million years ago near the Cretaceous-Paleogene boundary. Additionally, the radiation of particular *Bartonella* clades correlate strongly to the timing of diversification and biogeography of mammalian hosts. Bats were inferred to be the ancestral hosts of all mammal-associated *Bartonella* and appear to be responsible for the early geographic expansion of the genus. We conclude that bats have had a deep influence on the evolutionary radiation of *Bartonella* bacteria and their spread to other mammalian orders. These results support a ‘bat seeding’ hypothesis that could explain similar evolutionary patterns in other mammalian parasite taxa. Application of such phylogenetic tools as we have used to other taxa may reveal the general importance of bats in the ancient diversification of mammalian parasites.

**Significance statement:** Discovering the evolutionary history of infectious agents in animals is important for understanding the process of host adaptation and the origins of human diseases. To clarify the evolution of the *Bartonella* genus, which contains important human pathogens, we performed phylogenetic analysis on a broad diversity of *Bartonella* strains, including novel strains from bats. Our results indicate that *Bartonella* clades diversified along with their mammal hosts over millions of years. Bats appear to be especially important in the early radiation and geographic dispersal of *Bartonella* lineages. These patterns are consistent with research indicating a chiropteran origin of important human viruses and eukaryotic parasites, suggesting that bats may play a unique role as historical sources of infections to other hosts.
