## Supplemental Data 1 for "Bats are key hosts in the radiation of mammal-associated *Bartonella* bacteria"

### Sheet: Data
Name	Strain	Host	Host order	Country	Ecozone	Reference	16S accession	ftsZ accession	gltA accession	groEL accession	nuoG accession	ribC accession	rpoB accession	ssrA accession	ITS accession
Bartonella acomydis	KS2-1	Acomys russatus	Rodentia	Egypt	Palearctic	1	NR_113288	AB602545	AB444979	No sequence	No sequence	No sequence	AB529942	No sequence	AB602563
Bartonella alsatica	IBS382	Oryctolagus cuniculus	Lagomorpha	France	Palearctic	2	NZ_JH725020	NZ_JH725020	NZ_JH725020	NZ_JH725020	NZ_JH725020	NZ_JH725020	NZ_JH725020	NZ_JH725020	AF312506
Bartonella ancashensis	20.00	Homo sapiens	Arthropoda	Peru	Neotropic	3	NZ_CP010401	NZ_CP010401	NZ_CP010401	NZ_CP010401	NZ_CP010401	NZ_CP010401	NZ_CP010401	NZ_CP010401	KP720644
Bartonella apis	BBC0122	Apis mellifera	Arthropoda	Switzerland	Palearctic	4	NZ_CP015625	NZ_CP015625	NZ_CP015625	NZ_CP015625	NZ_CP015625	NZ_CP015625	NZ_CP015625	NZ_CP015625	NZ_CP015625
Bartonella apis	BBC0178	Apis mellifera	Arthropoda	Switzerland	Palearctic	4	NZ_CP015820	NZ_CP015820	NZ_CP015820	NZ_CP015820	NZ_CP015820	NZ_CP015820	NZ_CP015820	NZ_CP015820	NZ_CP015820
Bartonella australis	Aust-NH1	Macropus giganteus	Diprotodontia	Australia	Australasia	5	NC_020300	NC_020300	NC_020300	NC_020300	NC_020300	NC_020300	NC_020300	NC_020300	DQ538396
Bartonella bacilliformis	Cond044	Homo sapiens	Arthropoda	Peru	Neotropic	6	NZ_KL503799	NZ_KL503800	NZ_KL503800	NZ_KL503800	NZ_KL503800	NZ_KL503800	NZ_KL503800	NZ_KL503800	NZ_KL503799
Bartonella bacilliformis	HeidiMejia	Homo sapiens	Arthropoda	Peru	Neotropic	6	NZ_KK097688/NZ_KK097687	NZ_KK097685	NZ_KK097685	NZ_KK097686	NZ_KK097685	NZ_KK097685	NZ_KK097685	NZ_KK097685	NZ_KK097688/NZ_KK097687
Bartonella bacilliformis	KC583	Homo sapiens	Arthropoda	Peru	Neotropic	6	NC_008783	NC_008783	NC_008783	NC_008783	NC_008783	NC_008783	NC_008783	NC_008783	NC_008783
Bartonella bacilliformis	Ver097	Homo sapiens	Arthropoda	Peru	Neotropic	6	NZ_KL503802	NZ_KL503805	NZ_KL503803	NZ_KL503807	NZ_KL503804	NZ_KL503803	NZ_KL503803	NZ_KL503805	DQ200883
Bartonella birtlesii	IBS325	Apodemus sylvaticus	Rodentia	UK	Palearctic	7	NZ_CM001557	NZ_CM001557	NZ_CM001557	NZ_CM001557	NZ_CM001557	NZ_CM001557	NZ_CM001557	NZ_CM00155	NZ_CM001557
Bartonella bovis	m02	Alces alces	Artiodactyla	Sweden	Palearctic	8	NZ_KB915625	NZ_KB915625	NZ_KB915625	NZ_KB915626	NZ_KB915625	NZ_KB915625	NZ_KB915625	NZ_KB915625	NZ_KB915625
Bartonella bovis	91-4	Bos taurus	Artiodactyla	France	Palearctic	9	NZ_CM001844	NZ_CM001844	NZ_CM001844	NZ_CM001844	NZ_CM001844	NZ_CM001844	NZ_CM001844	NZ_CM001844	NZ_CM001844
Bartonella bovis	B25100	Bos taurus	Artiodactyla	Thailand	Indo-Malayan	10	NR_025121	KF193408	KF199896	KF212453	KF218207	KF218211	KF218220	KF218226	KF218233
Bartonella bovis	B31166	Bos taurus	Artiodactyla	Georgia	Palearctic	10	NR_025121	KF193410	KF199895	KF212449	KF218208	NZ_CM001844	KF218222	KF218225	KF218230
Bartonella bovis	B33695	Bos taurus	Artiodactyla	Guatemala	Neotropic	10	NR_025121	KF193408	KF199896	KF212453	KF218207	NZ_CM001844	KF218221	KF218225	KF218230
Bartonella bovis	B37080	Bos taurus	Artiodactyla	USA	Nearctic	10	NR_025121	KF193407	KF199895	KF212450	KF218206	NZ_CM001844	KF218217	KF218225	KF218230
Bartonella bovis	B38215	Bos taurus	Artiodactyla	Guatemala	Neotropic	10	NR_025121	KF193409	KF199895	KF212455	KF218206	KF218213	KF218219	KF218225	KF218234
Bartonella bovis	BbUM	Bos taurus	Artiodactyla	Malaysia	Indo-Malayan	11	NZ_MWVG01000032	NZ_MWVG01000006	NZ_MWVG01000003	NZ_MWVG01000008	NZ_MWVG01000007	NZ_MWVG01000003	NZ_MWVG01000003	NZ_MWVG01000006	NZ_MWVG01000032/NZ_MWVG01000023
Bartonella bovis	F5X4371	Bos taurus	Artiodactyla	Malaysia	Indo-Malayan	12	NR_025121	KF193408	KR733182	KF212453	KR733187	KF218211	KR733195	KF218226	KR733199
Bartonella bovis	Y75	Bos taurus	Artiodactyla	Malaysia	Indo-Malayan	12	NR_025121	KF193408	KR733184	KF212453	KR733188	KR733190	KR733193	KR733196	KR733201
Bartonella bovis	B32674	Bubalus bubalis	Artiodactyla	Thailand	Indo-Malayan	10	NR_025121	KF193412	KF199898	KF212458	KF218209	KF218215	KF218223	KF218228	KF218236
Bartonella callosciuri	BR1-1	Callosciurus notatus	Rodentia	Thailand	Indo-Malayan	1	AB602529	AB602541	AB444977	No sequence	No sequence	No sequence	AB529929	No sequence	AB602559
Bartonella capreoli	IBS193	Capreolus capreolus	Artiodactyla	France	Palearctic	9	NR_025120	AB290192	AF293392	AB290190	No sequence	AB290194	AB290188	No sequence	AB498009
Bartonella capreoli	B28980	Cervus canadensis	Artiodactyla	USA	Nearctic	13	No sequence	HM167504	HM167503	No sequence	No sequence	HM167506	HM167505	No sequence	No sequence
Bartonella capreoli	Honshu-8.1	Cervus nippon	Artiodactyla	Japan	Palearctic	13	No sequence	AB703114	AB703124	No sequence	No sequence	AB703132	AB703142	No sequence	No sequence
Bartonella chomelii	Ru15	Bos taurus	Artiodactyla	Spain	Palearctic	14	KM215686	KM215688	KM215690	KM215695	KM215699	KM215702	KM215706	KM215711	KM215717
Bartonella chomelii	Ru34	Bos taurus	Artiodactyla	Spain	Palearctic	14	KM215687	KM215689	KM215692	KM215698	KM215700	KM215704	KM215708	KM215712	KM215715
Bartonella chomelii	Ru37	Bos taurus	Artiodactyla	Spain	Palearctic	14	KM215686	KM215688	KM215690	KM215697	KM215699	AB290195	KM215709	KM215711	KM215713
Bartonella chomelii	Ru56	Bos taurus	Artiodactyla	Spain	Palearctic	14	KM215686	KM215688	KM215693	KM215695	KM215699	KM215702	KM215710	KM215711	KM215716
Bartonella clarridgeiae	73	Felis catus	Carnivora	France	Palearctic	15	NC_014932	NC_014932	NC_014932	NC_014932	NC_014932	NC_014932	NC_014932	NC_014932	No sequence
Bartonella coopersplainsensis	AUST-NH20	Uromys, Melomys, and Rattus spp.	Rodentia	Australia	Australasia	16	NR_116177	EU111781	EU111803	No sequence	No sequence	No sequence	EU111792	No sequence	EU111770
Bartonella davousti	BvS14	Bos taurus	Artiodactyla	Senegal	Afrotropic	17	KU859918	KU859898	KU859878	No sequence	No sequence	No sequence	KU859888	No sequence	KU859908
Bartonella doshiae	NCTC12862	Microtus agrestis	Rodentia	UK	Palearctic	18	NZ_JH725095	NZ_JH725095	NZ_JH725094	NZ_JH725098	NZ_JH725094	NZ_JH725095	NZ_JH725094	NZ_JH725095	AF442954
Bartonella doshiae	BM1374167	Microtus and Myodes spp.	Rodentia	France	Palearctic	18	NZ_CCBL010000007	NZ_CCBL010000007	NZ_CCBL010000003	No sequence	NZ_CCBL010000011	NZ_CCBL010000011	NZ_CCBL010000003	NZ_CCBL010000007	No sequence
Bartonella dromedarii	69C	Camelus dromedarius	Artiodactyla	Israel	Palearctic	19	KM371087	KM371051	KM371042	KM371078	KM371033	KM371060	KJ909806	KM371069	KM371104
Bartonella elizabethae	F9251	Rattus, Bandicota spp.	Rodentia	USA	Nearctic	20	NZ_JH725034	NZ_JH725034	NZ_JH725033	NZ_JH725035	NZ_JH725033	NZ_JH725033	NZ_JH725033	NZ_JH725034	L35103
Bartonella elizabethae	Re6043vi	Rattus exulans	Rodentia	Vietnam	Indo-Malayan	21	NZ_JH725141	NZ_JH725139	NZ_JH725139	NZ_JH725141	NZ_JH725139	NZ_JH725139	NZ_JH725139	NZ_JH725139	No sequence
Bartonella elizabethae	BeUM	Rattus rattus	Rodentia	Malaysia	Indo-Malayan	21	NZ_LFMF01000026	NZ_LFMF01000004	NZ_LFMF01000002	NZ_LFMF01000011	NZ_LFMF01000002	NZ_LFMF01000002	NZ_LFMF01000002	NZ_LFMF01000004	No sequence
Bartonella florenciae	R4	Crocidura russula	Eulipotyphla	France	Palearctic	22	NZ_HE997457	NZ_HE997451	NZ_HE997451	NZ_HE997455	NZ_HE997451	NZ_HE997451	NZ_HE997451	NZ_HE997451	HM622140
Bartonella fuyuanensis	AA137HXZ	Apodemus agrarius	Rodentia	China	Palearctic	23	KJ361607	KJ361689	KJ175033	No sequence	No sequence	KJ361648	KJ361730	No sequence	No sequence
Bartonella grahamii	Korea 8-1	Apodemus agrarius	Rodentia	Korea	Palearctic	24	AB529498	AB529499	AB529500	AB529504	No sequence	No sequence	AB529505	No sequence	No sequence
Bartonella grahamii	Fujisawa 1-1	Apodemus argenteus	Rodentia	Japan	Palearctic	24	AB426629	AB426640	AB426652	AB426658	No sequence	AB426678	AB426691	No sequence	No sequence
Bartonella grahamii	Hokkaido 48-1	Apodemus argenteus	Rodentia	Japan	Palearctic	24	AB426630	AB426639	AB426652	AB426657	No sequence	AB426678	AB426692	No sequence	No sequence
Bartonella grahamii	Ac1692yn	Apodemus chevrieri	Rodentia	China	Palearctic	25	AB426632	AB426643	AF391271	AB426666	No sequence	AB426681	AB426694	No sequence	No sequence
Bartonella grahamii	Ad1734yn	Apodemus draco	Rodentia	China	Palearctic	25	AB426633	AB426644	AF391277	AB426667	No sequence	AB426682	AB426695	No sequence	No sequence
Bartonella grahamii	PTZB 30-3	Apodemus flavicollis	Rodentia	Russia	Palearctic	26	AB426634	AB426647	NZ_JACX01000006	AB426676	No sequence	AB426689	NZ_JACX01000006	No sequence	No sequence
Bartonella grahamii	AL1707yn	Apodemus latronum	Rodentia	China	Palearctic	25	AB426633	AB426645	AF391275	AB426668	No sequence	AB426683	AB426696	No sequence	No sequence
Bartonella grahamii	AL1714yn	Apodemus latronum	Rodentia	China	Palearctic	25	AB426633	AB426643	AF391280	AB426669	No sequence	AB426684	AB426697	No sequence	No sequence
Bartonella grahamii	Fuji 4-1	Apodemus speciosus	Rodentia	Japan	Palearctic	24	AB426629	AB426641	AB426652	AB426660	No sequence	AB426678	AB426691	No sequence	No sequence
Bartonella grahamii	Tokushima 4-1	Apodemus speciosus	Rodentia	Japan	Palearctic	24	AB426631	AB426642	AB290291	AB426663	No sequence	AB426679	AB426693	No sequence	No sequence
Bartonella grahamii	as4aup	Apodemus sylvaticus	Rodentia	Sweden	Palearctic	27	NC_012846	NC_012846	NC_012846	NC_012846	NC_012846	NC_012846	NC_012846	NC_012846	NC_012846
Bartonella grahamii	PTZB 29-18	Apodemus uralensis	Rodentia	Russia	Palearctic	26	AB426634	AB426646	NZ_JACX01000006	AB426675	No sequence	AB426689	NZ_JACX01000006	No sequence	No sequence
Bartonella grahamii	B12509	Microtus ochrogaster	Rodentia	USA	Nearctic	24	AB426629	AB426650	AB426655	AB426677	No sequence	AB426690	AB426702	No sequence	No sequence
Bartonella grahamii	Cg4224alb	Myodes gapperi	Rodentia	Canada	Nearctic	24	AB426629	AB426648	AB426654	AB426670	No sequence	AB426685	AB426698	No sequence	No sequence
Bartonella grahamii	ATCC700132	Myodes glareolus	Rodentia	UK	Palearctic	18	NZ_JACX01000034	NZ_JACX01000008	NZ_JACX01000006	NZ_JACX01000011	NZ_KI912377	NZ_KI912377	NZ_JACX01000006	NZ_JACX01000008	No sequence
Bartonella heixiaziensis	CR90HXZ	Myodes rutilus	Rodentia	China	Palearctic	23	KJ361623	KJ361705	KJ175047	No sequence	No sequence	KJ361664	KJ361744	No sequence	No sequence
Bartonella henselae	R19981	Acinonyx jubatus	Carnivora	Zimbabwe	Afrotropic	28	No sequence	KX499336	KX499331	No sequence	No sequence	No sequence	KX499341	No sequence	KX499346
Bartonella henselae	Houston-1	Felis catus	Carnivora	USA	Nearctic	29	NC_005956	NC_005956	NC_005956	NC_005956	NC_005956	NC_005956	NC_005956	NC_005956	L35101
Bartonella henselae	SC443	Lynx rufus	Carnivora	USA	Nearctic	30	No sequence	KF466251	KF466249	No sequence	No sequence	No sequence	KF466253	No sequence	KF466255
Bartonella henselae	7069	Panthera leo	Carnivora	South Africa	Afrotropic	31	No sequence	KX499333	KX499328	No sequence	No sequence	No sequence	KX499338	No sequence	KX499343
Bartonella henselae	FM98061	Puma concolor	Carnivora	USA	Nearctic	30	No sequence	KF466250	KF466248	No sequence	No sequence	No sequence	KF466252	No sequence	KF466254
Bartonella jaculi	OY2-1	Jaculus orientalis	Rodentia	Egypt	Palearctic	1	NR_113285	AB602539	AB444975	No sequence	No sequence	No sequence	AB529934	No sequence	AB602557
Bartonella japonica	Fuji 18-1	Apodemus argenteus	Rodentia	Japan	Palearctic	32	NR_112790	AB440633	AB242289	AB440634	No sequence	AB440635	AB242288	JN029784	AB498007
Bartonella koehlerae	C-29	Felis catus	Carnivora	USA	Nearctic	33	NZ_KL407334	NZ_KL407334	NZ_KL407334	NZ_KL407334	NZ_KL407334	NZ_KL407334	NZ_KL407334	NZ_KL407334	NZ_KL407334
Bartonella koehlerae bothieri	1178	Acinonyx jubatus	Carnivora	Namibia	Afrotropic	31	No sequence	KX499335	KX499330	No sequence	No sequence	No sequence	KX499340	No sequence	KX499345
Bartonella koehlerae bothieri	DS507	Lynx rufus	Carnivora	USA	Nearctic	30	No sequence	KF246534	KF246525	No sequence	No sequence	No sequence	KF246542	No sequence	KF437497
Bartonella koehlerae boulouisii	L-27-96	Puma concolor	Carnivora	USA	Nearctic	30	No sequence	KF246532	KF246523	No sequence	No sequence	No sequence	KF246541	No sequence	KF437495
Bartonella koehlerae koehlerae	L98-215	Panthera leo	Carnivora	South Africa	Afrotropic	31	No sequence	KX499334	KX499329	No sequence	No sequence	No sequence	KX499339	No sequence	KX499344
Bartonella lascolai	C102	Pteronotus parnellii	Chiroptera	French Guiana	Neotropic	34	KR612337	KP715476	KP715477	No sequence	No sequence	No sequence	No sequence	No sequence	KP715478
Bartonella mastomydis	008	Mastomys erythroleucus	Rodentia	Senegal	Afrotropic	35	KY555064	KY555065	KY555066	No sequence	No sequence	No sequence	KY555068	No sequence	KY555067
Bartonella melophagi	K-2C	Ovis aries	Artiodactyla	USA	Nearctic	36	NZ_JH725081	NZ_JH725081	NZ_JH725083	NZ_JH725084	NZ_JH725082	NZ_JH725083	NZ_JH725083	NZ_JH725081	NZ_JH725081
Bartonella pachyuromydis	FN15-2	Pachyuromys duprasi	Rodentia	Netherlands	Palearctic	1	NR_113287	AB602543	AB444978	No sequence	No sequence	No sequence	AB602555	No sequence	AB602561
Bartonella phoceensis	16120	Rattus norvegicus	Rodentia	France	Palearctic	37	NR_115254	AY515135	AY515126	AY515129	No sequence	AY515138	AY515132	JN029770	AY515123
Bartonella queenslandensis	No.01	Crocidura attenuata	Eulipotyphla	Taiwan	Indo-Malayan	38	No sequence	JF500491	JF500507	No sequence	No sequence	JF500523	JF500539	No sequence	No sequence
Bartonella queenslandensis	No.09	Niviventer coninga	Rodentia	Taiwan	Indo-Malayan	38	No sequence	JF500499	JF500515	No sequence	No sequence	JF500531	JF500547	No sequence	No sequence
Bartonella queenslandensis	AUST-NH15	Uromys, Melomys, and Rattus spp.	Rodentia	Australia	Australasia	16	EU111758	NZ_HE997987	NZ_HE998003	NZ_HE997979	NZ_HE997985	NZ_HE997997	NZ_HE998003	NZ_HE997987	EU111769
Bartonella quintana	Fuller	Homo sapiens	Primates	Yugoslavia	Palearctic	39	M11927	AB292605	Z70014	AB290196	No sequence	No sequence	AF165994	JN029766	L35100
Bartonella quintana	JK19	Homo sapiens	Primates	USA	Nearctic	Unpublished	NZ_KL411731	NZ_KL411729	NZ_KL411729	NZ_KL411730	NZ_KL411729	NZ_KL411729	NZ_KL411729	NZ_KL411729	NZ_KL411731
Bartonella quintana	JK39	Homo sapiens	Primates	USA	Nearctic	Unpublished	NZ_KL446941	NZ_KL446941	NZ_KL446941	NZ_KL446941	NZ_KL446941	NZ_KL446941	NZ_KL446941	NZ_KL446941	NZ_KL446941
Bartonella quintana	JK63	Homo sapiens	Primates	USA	Nearctic	Unpublished	NZ_KL411737	NZ_KL411737	NZ_KL411737	NZ_KL411738	NZ_KL411737	NZ_KL411737	NZ_KL411737	NZ_KL411737	NZ_KL411737
Bartonella quintana	Toulouse	Homo sapiens	Primates	France	Palearctic	40	NC_005955	NC_005955	NC_005955	NC_005955	NC_005955	NC_005955	NC_005955	NC_005955	NC_005955
Bartonella quintana	MF1-1	Macaca fuscata	Primates	Japan	Palearctic	41	No sequence	No sequence	LC031777	No sequence	No sequence	LC025967	LC031778	No sequence	LC031779
Bartonella quintana	M22	Macaca mulatta	Primates	China	Indo-Malayan	42	HQ014628	HQ014630	HQ014627	No sequence	No sequence	HQ014626	No sequence	No sequence	HQ014629
Bartonella quintana	RM-11	Macaca mulatta	Primates	China	Indo-Malayan	43	CP003784	CP003784	CP003784	CP003784	CP003784	CP003784	CP003784	HG518999	JQ314419
Bartonella quintana	S13	Macaca mulatta	Primates	China	Indo-Malayan	42	HQ014621	HQ014623	HQ014624	No sequence	No sequence	HQ014625	No sequence	No sequence	HQ014622
Bartonella rattaustraliani	AUST-NH4	Rattus tunneyi	Rodentia	Australia	Australasia	16	NZ_CALW02000074	NZ_CALW02000009	NZ_CALW02000061	NZ_CALW02000053	NZ_CALW02000050	NZ_CALW02000014	NZ_CALW02000063	NZ_CALW02000009	EU111760
Bartonella rattimassiliensis	15908	Rattus norvegicus	Rodentia	France	Palearctic	37	NZ_JH725067	NZ_JH725069	NZ_JH725064	NZ_JH725064	NZ_JH725064	NZ_JH725064	NZ_JH725065	NZ_JH725069	AY515121
Bartonella rochalimae	ATCCBAA-1498	Canis, Urocyon, Vulpes, Mephitis, and Procyon spp.	Carnivora	Peru	Neotropic	44	NZ_KL407338	NZ_KL407337	NZ_KL407337	NZ_KL407339	NZ_KL407337	NZ_KL407337	NZ_KL407337	NZ_KL407337	NZ_KL407338
Bartonella rolaini	C65	Noctilio albiventris	Chiroptera	French Guiana	Neotropic	34	KP715471	KP715472	KP715473	No sequence	No sequence	No sequence	KP715475	No sequence	KP715474
Bartonella rondoniensis	clone-1-2	Eratyrus mucronatus	Arthropoda	French Guiana	Neotropic	45	No sequence	KX377404	Obtained from authors	No sequence	No sequence	No sequence	KX377405	No sequence	No sequence
Bartonella schoenbuchensis	m07a	Alces alces	Artiodactyla	Sweden	Palearctic	8	HG977196	HG977196	HG977196	HG977197	HG977196	HG977196	HG977196	HG977196	HG977196
Bartonella schoenbuchensis	MVT06	Alces, Capreolus, Odocoileus, and Cervus spp.	Artiodactyla	France	Palearctic	Unpublished	HG977196	HG977196	HG977196	HG977197	HG977196	HG977196	HG977196	HG977196	HG977196
Bartonella schoenbuchensis	R1	Capreolus capreolus	Artiodactyla	Germany	Palearctic	46	NZ_CP019789	NZ_CP019789	NZ_CP019789	NZ_CP019789	NZ_CP019789	NZ_CP019789	NZ_CP019789	NZ_CP019789	AY116639
Bartonella senegalensis	OSO2	Ornithodoros sonrai	Arthropoda	Senegal	Afrotropic	47	NZ_HE997546	NZ_HE997541	NZ_HE997540	NZ_HE997543	NZ_HE997542	NZ_HE997544	NZ_HE997540	NZ_HE997541	HM636451
Bartonella silvatica	Fuji 23-1	Apodemus speciosus	Rodentia	Japan	Palearctic	32	NR_112791	AB440637	AB242287	AB440638	No sequence	AB440639	AB242292	JN029782	AB498008
Bartonella sp.	6076	Akodon sp.	Rodentia	Brazil	Neotropic	48	No sequence	KX036233	KX086733	KX086736	No sequence	No sequence	No sequence	No sequence	No sequence
Bartonella sp.	AA95HXZ	Apodemus agrarius, Apodemus peninsulae	Rodentia	China	Palearctic	23	KJ361603	KJ361685	KJ175029	No sequence	No sequence	KJ361644	KJ361726	No sequence	No sequence
Bartonella sp.	AP124HXZ	Apodemus agrarius, Apodemus peninsulae	Rodentia	China	Palearctic	23	KJ361611	KJ361693	KJ175037	No sequence	No sequence	KJ361693	KJ361734	No sequence	No sequence
Bartonella sp.	AA97HXZ	Apodemus agrarius	Rodentia	China	Palearctic	23	KJ361604	KJ361686	KJ175030	No sequence	No sequence	KJ361645	KJ361727	No sequence	No sequence
Bartonella sp.	A286	Apodemus sylvaticus	Rodentia	France	Palearctic	49	No sequence	JX846118	JX846182	JX846239	JX846290	JX846352	JX846415	No sequence	No sequence
Bartonella sp.	D1	Artibeus jamaicensis	Chiroptera	Mexico	Neotropic	50	KY635927	KY629807	KY629855	No sequence	No sequence	No sequence	KY629908	No sequence	No sequence
Bartonella sp.	Coyote22sub2	Canis latrans	Carnivora	USA	Nearctic	51	NZ_CP019785	NZ_CP019785	NZ_CP019785	NZ_CP019785	NZ_CP019785	NZ_CP019785	NZ_CP019785	NZ_CP019785	NZ_CP019785
Bartonella sp.	114	Canis lupus	Carnivora	USA	Nearctic	51	NZ_CP019784	NZ_CP019784	NZ_CP019784	NZ_CP019784	NZ_CP019784	NZ_CP019784	NZ_CP019784	NZ_CP019784	NZ_CP019784
Bartonella sp.	Honshu-11.1	Cervus nippon	Artiodactyla	Japan	Palearctic	13	No sequence	AB703118	AB703127	No sequence	No sequence	AB703137	No sequence	No sequence	No sequence
Bartonella sp.	Honshu-16.1	Cervus nippon	Artiodactyla	Japan	Palearctic	13	No sequence	AB703123	AB703131	No sequence	No sequence	AB703141	AB703149	No sequence	No sequence
Bartonella sp.	Honshu-53.5	Cervus nippon	Artiodactyla	Japan	Palearctic	13	No sequence	AB703121	AB703130	No sequence	No sequence	AB703140	AB703148	No sequence	No sequence
Bartonella sp.	Honshu-9.1	Cervus nippon	Artiodactyla	Japan	Palearctic	13	No sequence	AB703116	AB703125	No sequence	No sequence	AB703135	AB703144	No sequence	No sequence
Bartonella sp.	Honshu-9.3	Cervus nippon	Artiodactyla	Japan	Palearctic	13	No sequence	AB703117	AB703126	No sequence	No sequence	AB703136	AB703145	No sequence	No sequence
Bartonella sp.	WD12.1	Cervus nippon	Artiodactyla	Japan	Palearctic	13	NZ_MUBG01000001	NZ_MUBG01000001	NZ_MUBG01000001	NZ_MUBG01000001	NZ_MUBG01000001	NZ_MUBG01000001	NZ_MUBG01000001	NZ_MUBG01000001	NZ_MUBG01000001
Bartonella sp.	WD16.2	Cervus nippon	Artiodactyla	Japan	Palearctic	13	NZ_CP019781	NZ_CP019781	NZ_CP019781	NZ_CP019781	NZ_CP019781	NZ_CP019781	NZ_CP019781	NZ_CP019781	NZ_CP019781
Bartonella sp.	SK163	Chaerephon plicatus	Chiroptera	Thailand	Indo-Malayan	52	No sequence	KY232158	KY232200	No sequence	KY232258	No sequence	KY232287	No sequence	KY232229
Bartonella sp.	No.02	Crocidura attenuata	Eulipotyphla	Taiwan	Indo-Malayan	38	No sequence	JF500492	JF500508	No sequence	No sequence	JF500524	JF500540	No sequence	No sequence
Bartonella sp.	A14 isolate	Desmodus rotundus	Chiroptera	Mexico	Neotropic	50	KY635940	KY629820	KY629840	No sequence	No sequence	No sequence	KY629921	No sequence	No sequence
Bartonella sp.	A3	Desmodus rotundus	Chiroptera	Mexico	Neotropic	50	KY635945	KY629825	KY629868	No sequence	No sequence	No sequence	KY629926	No sequence	No sequence
Bartonella sp.	A5	Desmodus rotundus	Chiroptera	Mexico	Neotropic	50	KY635944	KY629824	KY629834	No sequence	No sequence	No sequence	KY629925	No sequence	No sequence
Bartonella sp.	DR13	Desmodus rotundus	Chiroptera	Mexico	Neotropic	50	KY635923	KY629803	KY629879	No sequence	No sequence	No sequence	KY629904	No sequence	No sequence
Bartonella sp.	DR22	Desmodus rotundus	Chiroptera	Mexico	Neotropic	50	KY635920	KY629800	KY629857	No sequence	No sequence	No sequence	KY629901	No sequence	No sequence
Bartonella sp.	DR24	Desmodus rotundus	Chiroptera	Mexico	Neotropic	50	KY635919	KY629799	KY629851	No sequence	No sequence	No sequence	KY629900	No sequence	No sequence
Bartonella sp.	M9	Desmodus rotundus	Chiroptera	Mexico	Neotropic	50	KY635911	KY629791	KY629849	No sequence	No sequence	No sequence	KY629892	No sequence	No sequence
Bartonella sp.	E1 B23987	Eidolon helvum	Chiroptera	Kenya	Afrotropic	53	MN256376	MN270068	MN270084	No sequence	KM030533	MN276360	MN270149	MN276435	MN258150
Bartonella sp.	E2 B23979	Eidolon helvum	Chiroptera	Kenya	Afrotropic	53	KJ944275	KJ999682	KM030509	No sequence	KM030532	KM215180	KM215192	KM233460	KM233474
Bartonella sp.	E2 B24225	Eidolon helvum	Chiroptera	Kenya	Afrotropic	53	KJ944276	KJ999683	KM030511	No sequence	KM030535	MN276361	KM215195	KM233463	KM233475
Bartonella sp.	E2 B39294	Eidolon helvum	Chiroptera	Ghana	Afrotropic	53	MN256377	KJ999686	MN270085	No sequence	MN270118	MN276362	MN270150	MN276436	MN258151
Bartonella sp.	E2 B40396	Eidolon helvum	Chiroptera	Tanzania	Afrotropic	53	KJ944279	KJ999691	KM030522	No sequence	KM030543	MN276363	KM215204	KM233469	KM233480
Bartonella sp.	E2 B40400	Eidolon helvum	Chiroptera	Tanzania	Afrotropic	53	MN256378	KJ999692	KM030523	No sequence	KM030544	KM215187	KM215205	KM233470	KM233481
Bartonella sp.	E3 B32138	Eidolon helvum	Chiroptera	Nigeria	Afrotropic	53	MN256379	MN270069	MN270086	No sequence	MN270119	MN276364	MN270151	MN276437	MN258152
Bartonella sp.	E3 B39300	Eidolon helvum	Chiroptera	Ghana	Afrotropic	53	MN256380	MN270070	MN270087	No sequence	MN270120	MN276365	MN270152	MN276438	MN258153
Bartonella sp.	E4 B39301	Eidolon helvum	Chiroptera	Ghana	Afrotropic	53	MN256381	KJ999687	KM030516	No sequence	KM030541	KM215184	KM215201	KM233467	MF288109
Bartonella sp.	E5 B39233	Eidolon helvum	Chiroptera	Ghana	Afrotropic	53	MN256382	MN270071	MN270088	No sequence	KM030536	KM215182	KM215198	KM233464	KM233477
Bartonella sp.	E5 B39249	Eidolon helvum	Chiroptera	Ghana	Afrotropic	53	MN256383	MN270072	KM030513	No sequence	KM030537	MN276366	MN270153	KM233465	MN258154
Bartonella sp.	E5 B39296	Eidolon helvum	Chiroptera	Ghana	Afrotropic	53	MN256384	MN270073	KM030515	No sequence	KM030540	KM215183	KM215200	MN276439	KM233478
Bartonella sp.	E5 B40014	Eidolon helvum	Chiroptera	Tanzania	Afrotropic	53	MN256385	KJ999689	KM030520	No sequence	KM030542	KM215185	KM215202	No sequence	KM233479
Bartonella sp.	E5 B40908	Eidolon helvum	Chiroptera	Uganda	Afrotropic	53	MN256386	KJ999694	KM030526	No sequence	MN270121	KM215188	MN270154	MN276440	MN258155
Bartonella sp.	1157-3	Eptesicus nilssoni	Chiroptera	Finland	Palearctic	54	KF003116	KF003121	KF003115	No sequence	No sequence	No sequence	KF003118	KF003119	KF003117
Bartonella sp.	ES132HXZ	Eutamias sibiricus	Rodentia	China	Palearctic	23	KJ361640	KJ361722	KJ175066	No sequence	No sequence	KJ361681	KJ361763	No sequence	No sequence
Bartonella sp.	OE5-1	Gerbillus pyramidum	Rodentia	Egypt	Palearctic	55	AB602538	AB602550	AB444992	No sequence	No sequence	No sequence	AB529953	No sequence	AB602568
Bartonella sp.	KP215	Hipposideros larvatus	Chiroptera	Thailand	Indo-Malayan	52	No sequence	KY232172	KY232214	No sequence	KY232272	No sequence	KY232301	No sequence	KY232243
Bartonella sp.	H-556	Hipposideros vittatus	Chiroptera	Kenya	Afrotropic	56	No sequence	KM382254	HM545137	No sequence	KM382252	No sequence	No sequence	KM382250	KM382258
Bartonella sp.	13060	Hylaeamys sp.	Rodentia	Brazil	Neotropic	48	No sequence	KX036235	KX086717	KX086737	No sequence	No sequence	No sequence	No sequence	No sequence
Bartonella sp.	JM-1	Martes melampus	Carnivora	Japan	Palearctic	13	AB611850	AB611851	AB611852	AB611853	No sequence	AB611854	AB611855	No sequence	AB674236
Bartonella sp.	JB15	Meles anakuma	Carnivora	Japan	Palearctic	51	NZ_CP019787	NZ_CP019787	NZ_CP019787	NZ_CP019787	NZ_CP019787	NZ_CP019787	NZ_CP019787	NZ_CP019787	NZ_CP019787
Bartonella sp.	CDC skunk	Mephitis mephitis	Carnivora	Mexico	Nearctic	51	NZ_CP019782	NZ_CP019782	NZ_CP019782	NZ_CP019782	NZ_CP019782	NZ_CP019782	NZ_CP019782	NZ_CP019782	NZ_CP019782
Bartonella sp.	B29771	Meriones libycus	Rodentia	Georgia	Palearctic	57	No sequence	KT327034	KT327027	No sequence	KT327036	No sequence	KT327040	KT327038	No sequence
Bartonella sp.	B29881	Meriones libycus	Rodentia	Georgia	Palearctic	57	No sequence	KT327035	KT327028	No sequence	KT327037	No sequence	KT327041	KT327039	No sequence
Bartonella sp.	MM133HXZ	Microtus maximowiczii	Rodentia	China	Palearctic	23	KJ361642	KJ361724	KJ175068	No sequence	No sequence	KJ361683	KJ361765	No sequence	No sequence
Bartonella sp.	No.05	Miniopterus fuliginosus	Chiroptera	Taiwan	Indo-Malayan	38	JF500555	JF500495	JF500511	No sequence	No sequence	JF500527	JF500543	No sequence	No sequence
Bartonella sp.	No.07	Miniopterus fuliginosus	Chiroptera	Taiwan	Indo-Malayan	38	JF500557	JF500497	JF500513	No sequence	No sequence	JF500529	JF500545	No sequence	No sequence
Bartonella sp.	A140	Myodes glareolus, Apodemus sylvaticus	Rodentia	France	Palearctic	49	No sequence	JX846097	JX846161	No sequence	JX846269	JX846331	JX846394	No sequence	No sequence
Bartonella sp.	A447	Myodes glareolus, Apodemus sylvaticus	Rodentia	France	Palearctic	49	No sequence	JX846129	JX846193	JX846248	JX846301	JX846363	JX846426	No sequence	No sequence
Bartonella sp.	A145	Myodes glareolus, Microtus agrestis	Rodentia	France	Palearctic	49	No sequence	JX846099	JX846163	JX846223	JX846271	JX846333	JX846396	No sequence	No sequence
Bartonella sp.	A235	Myodes glareolus	Rodentia	France	Palearctic	49	No sequence	JX846113	JX846177	No sequence	JX846285	JX846347	JX846410	No sequence	No sequence
Bartonella sp.	A296	Myodes glareolus	Rodentia	France	Palearctic	49	No sequence	JX846119	JX846183	JX846240	JX846291	JX846353	JX846416	No sequence	No sequence
Bartonella sp.	A446	Myodes glareolus	Rodentia	France	Palearctic	49	No sequence	JX846128	JX846192	No sequence	JX846300	JX846362	JX846425	No sequence	No sequence
Bartonella sp.	A45	Myodes glareolus	Rodentia	France	Palearctic	49	No sequence	JX846090	JX846154	No sequence	JX846262	JX846324	JX846387	No sequence	No sequence
Bartonella sp.	A46	Myodes glareolus	Rodentia	France	Palearctic	49	No sequence	JX846091	JX846155	JX846216	JX846263	JX846325	JX846388	No sequence	No sequence
Bartonella sp.	A538	Myodes glareolus	Rodentia	France	Palearctic	49	No sequence	JX846151	JX846215	JX846261	JX846322	JX846385	JX846448	No sequence	No sequence
Bartonella sp.	A592	Myodes glareolus	Rodentia	France	Palearctic	49	No sequence	JX846140	JX846204	No sequence	JX846312	JX846374	JX846437	No sequence	No sequence
Bartonella sp.	A622	Myodes glareolus	Rodentia	France	Palearctic	49	No sequence	JX846149	JX846213	JX846260	JX846321	JX846383	JX846446	No sequence	No sequence
Bartonella sp.	A70	Myodes glareolus	Rodentia	France	Palearctic	49	No sequence	JX846094	JX846158	JX846219	JX846266	JX846328	JX846391	No sequence	No sequence
Bartonella sp.	CR87HXZ	Myodes rutilus	Rodentia	China	Palearctic	23	KJ361621	KJ361703	KJ175045	No sequence	No sequence	KJ361662	KJ361742	No sequence	No sequence
Bartonella sp.	CR96HXZ	Myodes rutilus	Rodentia	China	Palearctic	23	KJ361626	KJ361708	KJ175050	No sequence	No sequence	KJ361667	KJ361747	No sequence	No sequence
Bartonella sp.	1160-1	Myotis daubentonii	Chiroptera	Finland	Palearctic	54	KF003123	KF003128	KF003122	No sequence	No sequence	No sequence	KF003125	KF003126	KF003124
Bartonella sp.	2574-1	Myotis daubentonii	Chiroptera	Finland	Palearctic	54	KF003130	KF003135	KF003129	No sequence	No sequence	No sequence	KF003132	KF003133	KF003131
Bartonella sp.	DMR02005	Myotis lucifugus	Chiroptera	USA	Nearctic	58	No sequence	No sequence	KX807178	No sequence	No sequence	No sequence	KX807183	No sequence	KX807186
Bartonella sp.	Raccoon60	Procyon lotor	Carnivora	USA	Nearctic	51	NZ_CP019786	NZ_CP019786	NZ_CP019786	NZ_CP019786	NZ_CP019786	NZ_CP019786	NZ_CP019786	NZ_CP019786	NZ_CP019786
Bartonella sp.	F14	Pteronotus parnellii	Chiroptera	Mexico	Neotropic	50	KY635914	KY629794	KY629885	No sequence	No sequence	No sequence	KY629895	No sequence	No sequence
Bartonella sp.	F2	Pteronotus parnellii	Chiroptera	Mexico	Neotropic	50	KY635917	KY629797	KY629884	No sequence	No sequence	No sequence	KY629898	No sequence	No sequence
Bartonella sp.	F9	Pteronotus parnellii	Chiroptera	Mexico	Neotropic	50	KY635916	KY629796	KY629882	No sequence	No sequence	No sequence	KY629897	No sequence	No sequence
Bartonella sp.	1-1C	Rattus norvegicus	Rodentia	Taiwan	Indo-Malayan	59	FN645503	FN645499	FN645496	FN645503	FN645496	FN645496	FN645496	No sequence	FN645503
Bartonella sp.	Pangjai-1	Rusa timorensis	Artiodactyla	Thailand	Indo-Malayan	60	JX006076	JQ765384	JQ765385	JQ765386	No sequence	JQ765387	JQ765388	No sequence	JX006075
Bartonella sp.	FG1-1	Sekeetamys calurus	Rodentia	Egypt	Palearctic	55	AB602535	AB602547	AB444989	No sequence	No sequence	No sequence	AB529957	No sequence	AB602565
Bartonella sp.	FG3-1	Sekeetamys calurus	Rodentia	Egypt	Palearctic	55	AB602537	AB602549	AB444991	No sequence	No sequence	No sequence	AB529959	No sequence	AB602567
Bartonella sp.	DB5-6	Sorex araneus	Eulipotyphla	Sweden	Palearctic	61	NZ_JH725118	NZ_JH725120	NZ_JH725114	JH725121	NZ_JH725119	NZ_JH725124	NZ_JH725114	NZ_JH725120	NZ_JH725118
Bartonella sp.	J3	Sturnira lilium	Chiroptera	Mexico	Neotropic	50	KY635913	KY629793	KY629850	No sequence	No sequence	No sequence	KY629894	No sequence	No sequence
Bartonella sp.	D4	Sturnira ludovici	Chiroptera	Mexico	Neotropic	50	KY635926	KY629806	KY629854	No sequence	No sequence	No sequence	KY629907	No sequence	No sequence
Bartonella sp.	AR-15-3	Tamiasciurus hudsonicus	Rodentia	USA	Nearctic	62	FN645485	FN645482	FN645480	FN645485	FN645479	FN645479	FN645480	No sequence	FN645485
Bartonella sp.	11B	Urocyon cinereoargenteus	Carnivora	USA	Nearctic	51	NZ_CP019783	NZ_CP019783	NZ_CP019783	NZ_CP019783	NZ_CP019783	NZ_CP019783	NZ_CP019783	NZ_CP019783	NZ_CP019783
Bartonella sp.	A1379B	Vulpes vulpes	Carnivora	France	Palearctic	51	NZ_CP019780	NZ_CP019780	NZ_CP019780	NZ_CP019780	NZ_CP019780	NZ_CP019780	NZ_CP019780	NZ_CP019780	NZ_CP019780
Bartonella tamiae	Th239	Homo sapiens	Arthropoda	Thailand	Indo-Malayan	63	NZ_JH725147	NZ_JH725147	NZ_JH725147	NZ_JH725147	NZ_JH725147	NZ_JH725147	NZ_JH725147	NZ_JH725147	DQ395180
Bartonella tamiae	Th339	Homo sapiens	Arthropoda	Thailand	Indo-Malayan	63	EF672729	EF605282	EF605280	No sequence	No sequence	No sequence	EF672730	JN029780	EF605284
Bartonella taylorii	M6	Apodemus sp	Rodentia	UK	Palearctic	18	NR_029367	No sequence	Z70013	No sequence	No sequence	No sequence	AF165995	JN029781	AJ269784
Bartonella taylorii	8TBB	Microtus agrestis	Rodentia	UK	Palearctic	18	NZ_JH725054	NZ_JH725051	NZ_JH725052	NZ_JH725054	NZ_JH725052	NZ_JH725051	NZ_JH725052	NZ_JH725051	NZ_JH725054
Bartonella taylorii	IBS325	Microtus sp.	Rodentia	France	Palearctic	51	NZ_MUYW01000033	NZ_MUYW01000004	NZ_MUYW01000048	NZ_MUYW01000092	NZ_MUYW01000012	NZ_MUYW01000018	NZ_MUYW01000002	NZ_MUYW01000004	NZ_MUYW01000033
Bartonella tribocorum	L103	Mus cookii	Rodentia	Laos	Indo-Malayan	64	NZ_NJGE01000039	NZ_NJGE01000003	NZ_NJGE01000012	NZ_NJGE01000007	NZ_NJGE01000022	NZ_NJGE01000017	NZ_NJGE01000012	NZ_NJGE01000003	NZ_NJGE01000039
Bartonella tribocorum	BM1374166	Rattus norvegicus	Rodentia	France	Palearctic	Unpublished	NZ_HG969192	NZ_HG969192	NZ_HG969192	NZ_HG969192	NZ_HG969192	NZ_HG969192	NZ_HG969192	NZ_HG969192	NZ_HG969192
Bartonella tribocorum	C635	Suncus murinus	Eulipotyphla	Cambodia	Indo-Malayan	64	NZ_NJPP01000017	NZ_NJPP01000004	NZ_NJPP01000008	NZ_NJPP01000051	NZ_NJPP01000022	NZ_NJPP01000021	NZ_NJPP01000014	NZ_NJPP01000004	NZ_NJPP01000017
Bartonella vinsonii arupensis	Pm136co	Peromyscus maniculatus	Rodentia	USA	Nearctic	65	NZ_JH725045	NZ_JH725045	NZ_JH725043	NZ_JH725045	NZ_JH725043	NZ_JH725046	NZ_JH725043	NZ_JH725045	AF312504
Bartonella vinsonii berkhoffii	Tweed	Canis lupus	Carnivora	USA	Nearctic	8	NZ_KB915634	NZ_KB915634	NZ_KB915632	NZ_KB915634	NZ_KB915634	NZ_KB915634	NZ_KB915632	NZ_KB915634	NZ_KB915634
Bartonella vinsonii vinsonii	Baker	Microtus pennsylvanicus	Rodentia	USA	Nearctic	18	NR_037056	AF467757	Z70015	AF014835	EF659944	AY116636	AF165997	JN029777	L35102
Bartonella washoensis	08S-0475	Cynomys, Otospermophilus, and Urocitellus spp.	Rodentia	USA	Nearctic	66	NZ_JH725106	NZ_JH725101	NZ_JH725101	NZ_JH725101	NZ_JH725101	NZ_JH725101	NZ_JH725101	NZ_JH725101	NZ_JH725106
Bartonella washoensis	SR22-1	Eutamias sibiricus	Rodentia	China	Palearctic	67	AB519063	AB519074	AB444968	AB519090	No sequence	AB519107	AB519122	No sequence	No sequence
Bartonella washoensis	SR24-1	Eutamias sibiricus	Rodentia	China	Palearctic	67	AB519064	AB519075	AB444965	AB519091	No sequence	AB519108	AB519123	No sequence	No sequence
Bartonella washoensis	AM2-1	Glaucomys volans	Rodentia	USA	Nearctic	67	AB292597	AB519079	AB444972	AB519096	No sequence	AB519112	AB519127	No sequence	No sequence
Bartonella washoensis	Sb944nv	Otospermophilus beecheyi	Rodentia	USA	Nearctic	68	NZ_JH725024	NZ_JH725024	NZ_JH725022	NZ_JH725024	NZ_JH725025	NZ_JH725022	NZ_JH725022	NZ_JH725024	AB674253
Bartonella washoensis	ER14-3	Sciurus vulgaris	Rodentia	China	Palearctic	67	AB519066	AB519080	AB444974	AB519097	No sequence	AB519114	AB519129	No sequence	No sequence
Bartonella washoensis	DR10-1	Spermophilus dauricus	Rodentia	China	Palearctic	67	AB519061	AB519073	AB444962	AB519089	No sequence	AB519106	AB519121	No sequence	No sequence
Bartonella washoensis	DR1-1	Spermophilus dauricus	Rodentia	China	Palearctic	67	AB519061	AB519071	AB444962	AB519087	No sequence	AB519104	AB519120	No sequence	No sequence
Bartonella washoensis	AR2-2	Tamiasciurus hudsonicus	Rodentia	USA	Nearctic	67	AB519060	AB519076	AB444970	AB519093	No sequence	AB519109	AB519124	No sequence	No sequence
Bartonella washoensis	CJ22-1	Urocitellus columbianus	Rodentia	USA	Nearctic	67	AB519060	AB519068	AB444956	AB519084	No sequence	AB519101	AB519117	No sequence	No sequence
Bartonella washoensis	CJ23-2	Urocitellus columbianus	Rodentia	USA	Nearctic	67	AB519060	AB519069	AB444961	AB519085	No sequence	AB519102	AB519118	No sequence	No sequence
Bartonella washoensis	RJ21-1	Urocitellus richardsonii	Rodentia	USA	Nearctic	67	AB519060	AB519067	AB444959	AB519081	No sequence	AB519098	AB519115	No sequence	No sequence
Bartonella washoensis	RJ33-1	Urocitellus richardsonii	Rodentia	USA	Nearctic	67	AB519060	AB519067	AB444960	AB519083	No sequence	AB519100	AB519116	No sequence	No sequence
Bartonella washoensis cynomysii	CL8606co	Cynomys ludovicianus	Rodentia	USA	Nearctic	69	No sequence	DQ825692	DQ897367	No sequence	No sequence	DQ825697	DQ825688	No sequence	AB674257
Brucella abortus	Biovar-3 Tulya	Outgroup	Outgroup	Outgroup	Outgroup	Unpublished	NZ_DS999887	NZ_DS999886	NZ_DS999886	NZ_DS999893	NZ_DS999883	NZ_DS999883	NZ_DS999886	NZ_DS999886	X95889
Candidatus Bartonella antechini	MU1-F19	Antechinus flavipes	Dasyuromorphia	Australia	Australasia	70	GU168960	GU168958	GU168962	No sequence	No sequence	No sequence	GU168961	No sequence	GU168959
Candidatus Bartonella bandicootii	BA1	Perameles bougainville	Peramelemorphia	Australia	Australasia	71	HQ444161	HQ444163	HQ444165	No sequence	No sequence	No sequence	HQ444164	No sequence	HQ444162
Candidatus Bartonella mayotimonensis	EYL-2008	Homo sapiens	Chiroptera	USA	Nearctic	72	FJ376733	FJ376734	FJ376732	No sequence	No sequence	No sequence	FJ376736	No sequence	FJ376735
Candidatus Bartonella thailandensis	Bthai	Maxomys surifer	Rodentia	Thailand	Indo-Malayan	73	No sequence	FJ411481	FJ411482	No sequence	No sequence	No sequence	FJ411483	KT355800	FJ411485
Candidatus Bartonella woyliei	WC1	Bettongia penicillata	Diprotodontia	Australia	Australasia	71	HQ444148	HQ444150	HQ444152	No sequence	No sequence	No sequence	HQ444151	No sequence	HQ444149
Tokpelaia hoelldoblerii	Hsal	Harpegnathos saltator	Arthropoda	India	Indo-Malayan	74	CP017315	CP017315	CP017315	CP017315	CP017315	CP017315	CP017315	No sequence	CP017315
1. Sato S, et al. (2013) Bartonella jaculi sp. nov., Bartonella callosciuri sp. nov., Bartonella pachyuromydis sp. nov. and Bartonella acomydis sp. nov., isolated from wild Rodentia. Int J Syst Evol Microbiol 63:1734–1740.
2. Heller R, et al. (1999) Bartonella alsatica sp. nov., a new Bartonella species isolated from the blood of wild rabbits. Int J Syst Bacteriol 49(1):283–288.
3. Mullins KE, et al. (2015) Description of Bartonella ancashensis sp. nov., isolated from the blood of two patients with verruga peruana. Int J Syst Evol Microbiol 65(10):3339–3343.
4. Kešnerová L, Moritz R, Engel P (2016) Bartonella apis sp. nov., a honey bee gut symbiont of the class Alphaproteobacteria. Int J Syst Evol Microbiol 66(1):414–421.
5. Fournier P-E, et al. (2007) Bartonella australis sp. nov. from kangaroos, Australia. Emerg Infect Dis 13(12):1961–1963.
6. Paul S, Minnick MF, Chattopadhyay S (2016) Mutation-driven divergence and convergence indicate adaptive evolution of the intracellular human-restricted pathogen, Bartonella bacilliformis. PLoS Negl Trop Dis 10(5):e0004712.
7. Bermond D, et al. (2000) Bartonella birtlesii sp. nov., isolated from small mammals (Apodemus spp.). Int J Syst Evol Microbiol 50(6):1973–1979.
8. Guy L, et al. (2013) A gene transfer agent and a dynamic repertoire of secretion systems hold the keys to the explosive radiation of the emerging pathogen Bartonella. PLOS Genet 9(3):e1003393.
9. Bermond D, et al. (2002) Bartonella bovis Bermond et al. sp. nov. and Bartonella capreoli sp. nov., isolated from European ruminants. Int J Syst Evol Microbiol 52(2):383–390.
10. Bai Y, et al. (2013) Global distribution of Bartonella infections in domestic bovine and characterization of Bartonella bovis strains using multi-locus sequence typing. PLoS One 8(11):e80894.
11. Tay ST, Kho KL, Lye SF, Ngeow YF (2018) Phylogeny and putative virulence gene analysis of Bartonella bovis. J Vet Med Sci 80(4):653–661.
12. Kho KL, Koh FX, Jaafar T, Hassan Nizam QN, Tay ST (2015) Prevalence and molecular heterogeneity of Bartonella bovis in cattle and Haemaphysalis bispinosa ticks in Peninsular Malaysia. BMC Vet Res. doi:10.1186/s12917-015-0470-1.
13. Sato S, et al. (2012) Prevalence and genetic diversity of Bartonella species in sika deer (Cervus nippon) in Japan. Comp Immunol Microbiol Infect Dis 35(6):575–581.
14. Antequera-Gómez ML, et al. (2015) Bartonella chomelii is the most frequent species infecting cattle grazing in communal mountain pastures in Spain. Appl Environ Microbiol 81(2):623–629.
15. Kordick DL, et al. (1997) Bartonella clarridgeiae, a newly recognized zoonotic pathogen causing inoculation papules, fever, and lymphadenopathy (cat scratch disease). J Clin Microbiol 35(7):1813–1818.
16. Gundi VAKB, Taylor C, Raoult D, La Scola B (2009) Bartonella rattaustraliani sp. nov., Bartonella queenslandensis sp. nov. and Bartonella coopersplainsensis sp. nov., identified in Australian rats. Int J Syst Evol Microbiol 59(12):2956–2961.
17. Dahmani M, et al. (2017) Bartonella bovis and Candidatus Bartonella davousti in cattle from Senegal. Comp Immunol Microbiol Infect Dis. doi:10.1016/j.cimid.2016.11.010.
18. Birtles RJ (1995) Differentiation of Bartonella species using restriction endonuclease analysis of PCR-amplified 16S rRNA genes. FEMS Microbiol Ecol 129(2–3):261–266.
19. Rasis M, Rudoler N, Schwartz D, Giladi M (2014) Bartonella dromedarii sp. nov. isolated from domesticated camels (Camelus dromedarius) in Israel. Vector-Borne Zoonotic Dis 14(11):775–782.
20. Daly JS, et al. (1993) Rochalimaea elizabethae sp. nov. isolated from a patient with endocarditis. J Clin Microbiol 31(4):872–881.
21. Tay ST, Kho KL, Wee WY, Choo SW (2016) Whole-genome sequence analysis and exploration of the zoonotic potential of a rat-borne Bartonella elizabethae. Acta Trop 155:25–33.
22. Mediannikov O, El Karkouri K, Robert C, Fournier P-E, Raoult D (2013) Non-contiguous finished genome sequence and description of Bartonella florenciae sp. nov. Stand Genomic Sci 9(1):185–196.
23. Li D-M, et al. (2015) High prevalence and genetic heterogeneity of rodent-borne Bartonella species on Heixiazi Island, China. Appl Environ Microbiol 81(23):7981–7992.
24. Inoue K, et al. (2009) Evolutional and geographical relationships of Bartonella grahamii isolates from wild rodents by multi-locus sequencing analysis. Microb Ecol 57(3):534–541.
25. Ying B, Kosoy MY, Maupin GO, Tsuchiya KR, Gage KL (2002) Genetic and ecologic characteristics of Bartonella communities in rodents in southern China. Am J Trop Med Hyg 66(5):622–627.
26. Markov AP, et al. (2006) Wild small mammals are the reservoir hosts of the Bartonella genus bacteria in the south of Moscow region. Mol Gen Mikrobiol Virusol 4:8–13.
27. Holmberg M, Miils JN, McGill S, Benjamin G, Ellis BA (2003) Bartonella infection in sylvatic small mammals of central Sweden. Epidemiol Infect 130(1):149–157.
28. Molia S, et al. (2016) Isolation of Bartonella henselae, Bartonella koehlerae subsp. koehlerae, Bartonella koehlerae subsp. bothieri and a new subspecies of B. koehlerae from free-ranging lions (Panthera leo) from South Africa, cheetahs (Acinonyx jubatus) from Namibia and capti. Epidemiol Infect 144(15):3237–3243.
29. Regnery R, Martin M, Olson J (1992) Naturally occurring “Rochalimaea henselae” infection in domestic cat. Lancet 340(8818):557–558.
30. Chomel BB, et al. (2016) Isolation of Bartonella henselae and two new Bartonella subspecies, Bartonella koehlerae subspecies boulouisii subsp. nov. and Bartonella koehlerae subspecies bothieri subsp. nov. from free-ranging Californian mountain lions and bobcats. PLoS One 11(3):e0148299.
31. Molia S, et al. (2004) Prevalence of Bartonella infection in wild African lions (Panthera leo) and cheetahs (Acinonyx jubatus). Vet Microbiol 100(1–2):31–41.
32. Inoue K, et al. (2010) Bartonella japonica sp. nov. and Bartonella silvatica sp. nov., isolated from Apodemus mice. Int J Syst Evol Microbiol 60(4):759–763.
33. Droz S, et al. (1999) Bartonella koehlerae sp. nov., isolated from cats. J Clin Microbiol 37(4):1117–22.
34. Davoust B, et al. (2016) Evidence of Bartonella spp. in blood and ticks (Ornithodoros hasei) of bats, in French Guiana. Vector-Borne Zoonotic Dis 16(8):516–519.
35. Martin-Alonso A, et al. (2016) Bartonella spp. in small mammals, Benin. Vector-Borne Zoonotic Dis 16(4):229–237.
36. Kosoy M, et al. (2016) Bartonella melophagi in blood of domestic sheep (Ovis aries) and sheep keds (Melophagus ovinus) from the southwestern US: cultures, genetic characterization, and ecological connections. Vet Microbiol 190:43–49.
37. Gundi VAKB, et al. (2004) Isolation of Bartonella rattimassiliensis sp. nov. and Bartonella phoceensis sp. nov. from European Rattus norvegicus. J Clin Microbiol 42(8):3816–3818.
38. Lin J-W, et al. (2012) Identification of novel Bartonella spp. in bats and evidence of Asian gray shrew as a new potential reservoir of Bartonella. Vet Microbiol 156(1–2):119–126.
39. Arvand M, Raoult D, Feil EJ (2010) Multi-locus sequence typing of a geographically and temporally diverse sample of the highly clonal human pathogen Bartonella quintana. PLoS One 5(3):e9765.
40. Maurin M, et al. (1994) Isolation and characterization by immunofluorescence, sodium dodecyl sulfate-polyacrylamide gel electrophoresis, western blot, restriction fragment length polymorphism-PCR, 16S rRNA gene sequencing, and pulsed-field gel electrophoresis of Rochalimaea quintana. J Clin Microbiol 32(5):1166–1171.
41. Sato S, et al. (2012) Japanese macaques (Macaca fuscata) as natural reservoir of Bartonella quintana. Emerg Infect Dis 21(12):2168–2170.
42. Huang R, et al. (2011) Bartonella quintana infections in captive monkeys, China. Emerg Infect Dis 17(9):1707–1709.
43. Li H, et al. (2012) Complete genome sequence of Bartonella quintana, a bacterium isolated from rhesus macaques. J Bacteriol 194(22):6347–6347.
44. Eremeeva ME, et al. (2007) Bacteremia, fever, and splenomegaly caused by a newly recognized Bartonella species. N Engl J Med 356(23):2381–2387.
45. Laroche M, Berenger J-M, Mediannikov O, Raoult D, Parola P (2017) Detection of a potential new Bartonella species “Candidatus Bartonella rondoniensis” in human biting kissing bugs (Reduviidae; Triatominae). PLoS Negl Trop Dis 11(1):e0005297.
46. Dehio C, et al. (2001) Bartonella schoenbuchii sp. nov., isolated from the blood of wild roe deer. Int J Syst Evol Microbiol 51(4):1557–1565.
47. Mediannikov O, et al. (2013) Non-contiguous finished genome sequence and description of Bartonella senegalensis sp. nov. Stand Genomic Sci 8(2):279–289.
48. Gonçalves LR, et al. (2016) Association of Bartonella species with wild and synanthropic rodents in different Brazilian biomes. Appl Environ Microbiol 82(24):7154–7164.
49. Buffet J-P, et al. (2013) Deciphering Bartonella diversity, recombination, and host specificity in a rodent community. PLoS One 8(7):e68956.
50. Stuckey MJ, et al. (2017) Bartonella infection in hematophagous, insectivorous, and phytophagous bat populations of central Mexico and the Yucatan Peninsula. Am J Trop Med Hyg 97(2):413–422.
51. Harms A, et al. (2017) Evolutionary dynamics of pathoadaptation revealed by three independent acquisitions of the VirB/D4 type IV secretion system in Bartonella. Genome Biol Evol 9(3):761–776.
52. McKee CD, et al. (2017) Diversity and phylogenetic relationships among Bartonella strains from Thai bats. PLoS One 12(7):e0181696.
53. Bai Y, Hayman DTS, McKee CD, Kosoy MY (2015) Classification of Bartonella strains associated with straw-colored fruit bats (Eidolon helvum) across Africa using a multi-locus sequence typing platform. PLoS Negl Trop Dis 9(1):e0003478.
54. Veikkolainen V, Vesterinen EJ, Lilley TM, Pulliainen AT (2014) Bats as reservoir hosts of human bacterial pathogen, Bartonella mayotimonensis. Emerg Infect Dis 20(6):960–967.
55. Inoue K, et al. (2009) Exotic small mammals as potential reservoirs of zoonotic Bartonella spp. Emerg Infect Dis 15(4):526–532.
56. Kosoy MY, et al. (2010) Bartonella spp. in bats, Kenya. Emerg Infect Dis 16(12):1875–1881.
57. Malania L, et al. (2016) Prevalence and diversity of Bartonella species in rodents from Georgia (Caucasus). Am J Trop Med Hyg 95(2):466–471.
58. Lilley TM, et al. (2017) Molecular detection of Candidatus Bartonella mayotimonensis in North American bats. Vector-Borne Zoonotic Dis 17(4):243–246.
59. Lin J-W, Chen C-Y, Chen W-C, Chomel BB, Chang C-C (2008) Isolation of Bartonella species from rodents in Taiwan including a strain closely related to “Bartonella rochalimae” from Rattus norvegicus. J Med Microbiol 57(12):1496–1501.
60. Pangjai D, et al. (2018) Isolation and phylogenetic analysis of Bartonella species from Rusa deer (Rusa timorensis) in Thailand. Comp Immunol Microbiol Infect Dis 56:58–62.
61. Zhu Q, Kosoy M, Olival KJ, Dittmar K (2014) Horizontal transfers and gene losses in the phospholipid pathway of Bartonella reveal clues about early ecological niches. Genome Biol Evol 6(8):2156–2169.
62. Engel P, et al. (2011) Parallel evolution of a type IV secretion system in radiating lineages of the host-restricted bacterial pathogen Bartonella. PLOS Genet 7(2):e1001296.
63. Kosoy M, et al. (2008) Bartonella tamiae sp. nov., a newly recognized pathogen isolated from three human patients from Thailand. J Clin Microbiol 46(2):772–775.
64. Hadjadj L, Jiyipong T, Bittar F, Morand S, Rolain J-M (2018) First draft genome sequences of two Bartonella tribocorum strains from Laos and Cambodia. Genome Announc 6(2):01435–17.
65. Gilmore RD, Bellville TM, Sviat SL, Frace M (2005) The Bartonella vinsonii subsp. arupensis immunodominant surface antigen BrpA gene, encoding a 382-kilodalton protein composed of repetitive sequences, is a member of a multigene family conserved among Bartonella species. Infect Immun 73(5):3128–3136.
66. Probert W, et al. (2009) Meningitis due to a “Bartonella washoensis”-like human pathogen. J Clin Microbiol 47(7):2332–2335.
67. Inoue K, et al. (2011) Multi-locus sequence analysis reveals host specific association between Bartonella washoensis and squirrels. Vet Microbiol 148(1):60–65.
68. Kosoy M, Murray M, Gilmore RD, Bai Y, Gage KL (2003) Bartonella strains from ground squirrels are identical to Bartonella washoensis isolated from a human patient. J Clin Microbiol 41(2):645–650.
69. Bai Y, et al. (2008) Characterization of Bartonella strains isolated from black-tailed prairie dogs (Cynomys ludovicianus). Vector-Borne Zoonotic Dis 8(1):1–6.
70. Kaewmongkol G, et al. (2011) Candidatus Bartonella antechini: A novel Bartonella species detected in fleas and ticks from the yellow-footed antechinus (Antechinus flavipes), an Australian marsupial. Vet Microbiol 149(3–4):517–521.
71. Kaewmongkol G, et al. (2011) Diversity of Bartonella species detected in arthropod vectors from animals in Australia. Comp Immunol Microbiol Infect Dis 34(5):411–417.
72. Lin EY, et al. (2010) Candidatus Bartonella mayotimonensis and endocarditis. Emerg Infect Dis 16(3):500–503.
73. Saisongkorh W, Wootta W, Sawanpanyalert P, Raoult D, Rolain J-M (2009) “Candidatus Bartonella thailandensis”: a new genotype of Bartonella identified from rodents. Vet Microbiol 139(1–2):197–201.
74. Neuvonen M-M, et al. (2016) The genome of Rhizobiales bacteria in predatory ants reveals urease gene functions but no genes for nitrogen fixation. Sci Rep 6(December):39197.
