## Supplemental Data 2 for "Bats are key hosts in the radiation of mammal-associated *Bartonella* bacteria"

### Sheet: Data
Name	Strain	Host	Host order	Country	Ecozone	Reference	16S accession	ftsZ accession	gltA accession	nuoG accession	ribC accession	rpoB accession	ssrA accession	ITS accession
Bartonella sp.	R-191 B42969	Rousettus aegyptiacus	Chiroptera	Kenya	Afrotropic	1	HM363784	HM363769	HM363764	KM387321	HM363779	HM363774	KM382247	KM382255
Bartonella sp.	R-255 B42970	Rousettus aegyptiacus	Chiroptera	Kenya	Afrotropic	1	MN251850	MN270041	MN270074	No sequence	MN270155	MN270122	MN276367	MN258143
Bartonella sp.	C-583 B42971	Coleura afra	Chiroptera	Kenya	Afrotropic	1	MN251851	HQ832883	HM545136	MN270089	MN270156	MF288100	KM382248	KM382256
Bartonella sp.	T-834 B42972	Triaenops persicus	Chiroptera	Kenya	Afrotropic	1	MN251852	MN270042	MN270075	MN270090	MN270157	MN270123	MN276368	MN258144
Bartonella sp.	T-837 B42973	Triaenops persicus	Chiroptera	Kenya	Afrotropic	1	MN251853	KM382253	HM545138	KM382251	MN270158	MF288104	KM382249	KM382257
Bartonella sp.	E1-105 B42975	Eidolon helvum	Chiroptera	Kenya	Afrotropic	1	HM363785	HM363770	HM363765	MF288093	HM363780	HM363775	MN276369	MF288105
Bartonella sp.	E2-114 B42976	Eidolon helvum	Chiroptera	Kenya	Afrotropic	1	HM363786	HM363771	HM363766	MF288094	HM363781	HM363776	MN276370	MF288106
Bartonella sp.	E3-106 B42977	Eidolon helvum	Chiroptera	Kenya	Afrotropic	1	HM363787	HM363772	HM363767	MF288095	HM363782	HM363777	MN276371	MF288107
Bartonella sp.	Ew-111 B42978	Eidolon helvum	Chiroptera	Kenya	Afrotropic	1	HM363788	HM363773	HM363768	MF288096	No sequence	HM363778	MN276372	MF288108
Bartonella sp.	M1-44 B42979	Miniopterus minor	Chiroptera	Kenya	Afrotropic	1	MN251854	MF288090	HM545139	MF288097	MN270159	MF288101	MN276373	MF288111
Bartonella sp.	Lisso-Nig-922 B42981	Lissonycteris angolensis	Chiroptera	Nigeria	Afrotropic	This study	MN504659	MN529316	MN529464	No sequence	MN529514	MN529415	MN529266	MN504709
Bartonella sp.	E-Nig-712 B42982	Eidolon helvum	Chiroptera	Nigeria	Afrotropic	This study	MN504660	MN529317	MN529465	MN529366	MN529515	MN529416	MN529267	MN504710
Bartonella sp.	E-Nig-718 B42983	Eidolon helvum	Chiroptera	Nigeria	Afrotropic	This study	MN504661	MN529318	MN529466	MN529367	No sequence	MN529417	MN529268	MN504711
Bartonella sp.	H-Nig-956 B42984	Hipposideros sp.	Chiroptera	Nigeria	Afrotropic	This study	MN504662	MN529319	MN529467	MN529368	No sequence	MN529418	MN529269	MN504712
Bartonella sp.	SK170 B42988	Chaerephon plicatus	Chiroptera	Thailand	Indo-Malayan	4	MN252306	KY232162	KY232204	KY232262	No sequence	KY232291	MN276392	KY232233
Bartonella sp.	KK182 B42989	Hipposideros armiger	Chiroptera	Thailand	Indo-Malayan	4	MN252307	KY232170	KY232212	KY232270	No sequence	KY232299	MN276393	KY232241
Bartonella sp.	KK200a B42990	Hipposideros armiger	Chiroptera	Thailand	Indo-Malayan	4	MN252308	KY232171	KY232213	KY232271	MN276326	KY232300	MN276394	KY232242
Bartonella sp.	KP283b B42991	Taphozous melanopogon	Chiroptera	Thailand	Indo-Malayan	4	MN252309	MF288092	KY232194	MF288099	MN276327	MF288103	MN276395	MF288133
Bartonella sp.	CR224 B43010	Hipposideros fulvus	Chiroptera	Thailand	Indo-Malayan	4	MN252310	KY232180	KY232222	KY232280	MN276328	KY232309	MN276396	KY232251
Bartonella sp.	KP293a B43013	Hipposideros larvatus	Chiroptera	Thailand	Indo-Malayan	4	MN252311	KY232178	KY232220	KY232278	MN276329	KY232307	MN276397	KY232249
Bartonella sp.	SK157 B42993	Chaerephon plicatus	Chiroptera	Thailand	Indo-Malayan	4	MN252312	KY232157	KY232199	KY232257	No sequence	KY232286	MN276398	KY232228
Bartonella sp.	SK189 B42994	Chaerephon plicatus	Chiroptera	Thailand	Indo-Malayan	4	MN252313	KY232164	KY232206	KY232264	No sequence	KY232293	MN276399	KY232235
Bartonella sp.	SK191 B42995	Chaerephon plicatus	Chiroptera	Thailand	Indo-Malayan	4	MN252314	KY232165	KY232207	KY232265	No sequence	KY232294	MN276400	KY232236
Bartonella sp.	SK197 B42996	Chaerephon plicatus	Chiroptera	Thailand	Indo-Malayan	4	MN252315	KY232167	KY232209	KY232267	No sequence	KY232296	MN276401	KY232238
Bartonella sp.	SK194 B42997	Chaerephon plicatus	Chiroptera	Thailand	Indo-Malayan	4	MN252316	KY232166	KY232208	KY232266	No sequence	KY232295	MN276402	KY232237
Bartonella sp.	SK165 B42999	Chaerephon plicatus	Chiroptera	Thailand	Indo-Malayan	4	MN252317	KY232159	KY232201	KY232259	No sequence	KY232288	MN276403	KY232230
Bartonella sp.	KP277 B43012	Hipposideros larvatus	Chiroptera	Thailand	Indo-Malayan	4	MN252318	KY232176	KY232218	KY232276	MN276330	KY232305	MN276404	KY232247
Bartonella sp.	GU-21 B43023	Pteronotus davyi	Chiroptera	Guatemala	Neotropic	2	MN256363	MN270043	HM597193	MN270091	No sequence	No sequence	MN276374	MN258121
Bartonella sp.	GU-22 B43024	Micronycteris microtis	Chiroptera	Guatemala	Neotropic	2	MN256364	MN270044	MN270076	MN270092	No sequence	MN270124	MN276375	MN258122
Bartonella sp.	CR B43031	Carollia perspicillata	Chiroptera	Peru	Neotropic	3	MN252212	MN270055	MN270077	MN270104	MN270170	MN270136	MN276387	MN258145
Bartonella sp.	AR B32851	Artibeus obscurus	Chiroptera	Peru	Neotropic	3	MN252213	MN270056	JQ071380	MN270105	MN270171	MN270137	MN276388	MN258146
Bartonella sp.	PL B43033	Platyrrhinus helleri	Chiroptera	Peru	Neotropic	3	MN252214	MN270057	MN270078	MN270106	MN270172	MN270138	MN276389	MN258147
Bartonella sp.	Mr-30 Mr37075 B43036	Monophyllus redmani	Chiroptera	Puerto Rico	Neotropic	5	MN252319	No sequence	KJ530743	MN270109	MN276331	MN270141	MN276405	MN258134
Bartonella sp.	Mr-57 B43038	Monophyllus redmani	Chiroptera	Puerto Rico	Neotropic	5	MN252320	MN270060	MN270079	MN270110	MN276332	MN270142	MN276406	MN258135
Bartonella sp.	Aj-49 Aj37081 B43041	Artibeus jamaicensis	Chiroptera	Puerto Rico	Neotropic	5	MN252321	MN270061	KJ530741	MN270111	MN276333	MN270143	MN276407	MN258136
Bartonella sp.	Mr-53 B43042	Monophyllus redmani	Chiroptera	Puerto Rico	Neotropic	5	MN252322	MN270062	MN270080	MN270112	MN276334	MN270144	MN276408	MN258137
Bartonella sp.	Mr-60 B43043	Monophyllus redmani	Chiroptera	Puerto Rico	Neotropic	5	MN252323	MN270063	MN270081	MN270113	MN276335	MN270145	MN276409	MN258138
Bartonella sp.	Rhin-4 B44528	Rhinolophus euryale	Chiroptera	Georgia	Palearctic	6	MN252325	KX300105	KX300158	KX300160	MN276337	KX300161	MN276411	MF288129
Bartonella sp.	Mini-1 B44530	Miniopterus schreibersii	Chiroptera	Georgia	Palearctic	6	MN252326	KX300175	KX300183	KX300185	MN276338	KX300186	MN276412	MF288113
Bartonella sp.	Vesp-9 B44544	Myotis emarginatus	Chiroptera	Georgia	Palearctic	6	MN252327	KX300176	KX300145	KX300144	MN276339	KX300147	MN276413	MF288127
Bartonella sp.	Vesp-8 B44591	Myotis blythii	Chiroptera	Georgia	Palearctic	6	MN252328	KX300106	KX300107	KX300109	MN276340	KX300110	MN276414	MF288124
Bartonella sp.	Mini-3 B44593	Miniopterus schreibersii	Chiroptera	Georgia	Palearctic	6	MN252329	KX300187	KY679154	KX300190	MN276341	KX300188	MN276415	MF288116
Bartonella sp.	Mini-2 B44599	Miniopterus schreibersii	Chiroptera	Georgia	Palearctic	6	MN252330	KX300191	KX300192	KX300193	MN276342	KX300194	MN276416	MF288115
Bartonella sp.	Vesp-4 B44601	Myotis blythii	Chiroptera	Georgia	Palearctic	6	MN252331	KX300111	KX300112	KX300114	MN276343	KX300115	MN276417	MF288119
Bartonella sp.	Vesp-10 B44602	Myotis blythii	Chiroptera	Georgia	Palearctic	6	MN252332	KX300116	KX300117	KX300119	MN276344	KX300120	MN276418	MF288118
Bartonella sp.	Vesp-5 B44622	Myotis blythii	Chiroptera	Georgia	Palearctic	6	MN252333	KX300121	KX300123	KX300125	MN276345	KX300122	MN276419	MF288120
Bartonella sp.	Rhin-2 B44658	Rhinolophus ferrumequinum	Chiroptera	Georgia	Palearctic	6	MN252334	KX300174	KX300165	KX300167	No sequence	KX300170	MN276420	MF288131
Bartonella sp.	Rhin-1 B44706	Rhinolophus ferrumequinum	Chiroptera	Georgia	Palearctic	6	MN252335	KX300168	KX300169	KX300172	MN276346	KX300173	MN276421	MF288130
Bartonella sp.	Vesp-6 B44711	Myotis blythii	Chiroptera	Georgia	Palearctic	6	MN252336	KX300126	KX300127	KX300128	MN276347	KX300129	MN276422	MF288121
Bartonella sp.	Vesp-6 B44719	Myotis blythii	Chiroptera	Georgia	Palearctic	6	MN252337	KX300134	KX300136	KX300138	MN276348	KX300135	MN276423	MF288122
Bartonella sp.	Vesp-2 B44722	Myotis blythii	Chiroptera	Georgia	Palearctic	6	MN252338	KX300199	KX300200	KX300202	MN276349	KX300203	MN276424	MF288110
Bartonella sp.	Mini-1.1 B44608	Miniopterus schreibersii	Chiroptera	Georgia	Palearctic	6	MN252339	KY679153	KX300195	KX300197	MN276350	KX300198	MN276425	MF288114
Bartonella sp.	Vesp-1 B44731	Myotis emarginatus	Chiroptera	Georgia	Palearctic	6	MN252340	KX300139	KX300140	KX300142	MN276351	KX300143	MN276426	MF288117
Bartonella sp.	Vesp-3 B44724	Eptesicus serotinus	Chiroptera	Georgia	Palearctic	6	MN252341	KX300153	KX300154	KX300156	MN276352	KX300157	MN276427	MF288126
Bartonella sp.	Vesp-6 B44715	Myotis blythii	Chiroptera	Georgia	Palearctic	6	MN252342	KX300130	KX300131	KX300132	MN276353	KX300133	MN276428	MF288123
Bartonella sp.	Vesp-7 B44732	Myotis emarginatus	Chiroptera	Georgia	Palearctic	6	MN252343	MN270065	MK140367	MN270115	MN276354	MN270147	MN276429	MN258140
Bartonella sp.	Rhin-3 B44712	Rhinolophus ferrumequinum	Chiroptera	Georgia	Palearctic	6	MN252344	MN270066	MN270082	MN270116	MN276355	MN270148	MN276430	MN258141
Bartonella sp.	Rhin-5 B44552	Rhinolophus ferrumequinum	Chiroptera	Georgia	Palearctic	6	MN252345	KX300182	KY679155	KX300163	MN276356	KX300164	MN276431	MF288132
Bartonella sp.	Vesp-11 B44721	Myotis blythii	Chiroptera	Georgia	Palearctic	6	MN252346	MN270067	MN270083	MN270117	MN276357	No sequence	MN276432	MN258142
Bartonella sp.	Vesp-13 B44718	Pipistrellus pygmaeus	Chiroptera	Georgia	Palearctic	6	MN252347	KX300177	KX300179	KX300178	MN276358	KX300181	MN276433	MF288128
Bartonella sp.	Vesp-12 B44617	Myotis emarginatus	Chiroptera	Georgia	Palearctic	6	MN252348	KX300148	KX300149	KX300151	MN276359	KX300152	MN276434	MF288125
Bartonella sp.	B29108	Desmodus rotundus, Carollia perspicillata, and Artibeus jamaicensis	Chiroptera	Guatemala	Neotropic	2	MN256365	MN270045	HM597191	MN270093	MN270160	MN270125	MN276376	MN258123
Bartonella sp.	B29111	Artibeus toltecus and Phyllostomus discolor	Chiroptera	Guatemala	Neotropic	2	MN256366	MN270046	HM597197	MN270094	MN270161	MN270126	MN276377	MN258124
Bartonella sp.	B29126	Carollia perspicillata, Sturnira lilium, Sturnira sp., and Artibeus jamaicensis	Chiroptera	Guatemala	Neotropic	2	MN256367	MN270047	HM597199	MN270095	No sequence	MN270127	MN276378	MN258125
Bartonella sp.	B29115	Phyllostomus discolor	Chiroptera	Guatemala	Neotropic	2	MN256368	No sequence	HM597201	MN270096	MN270162	MN270128	MN276379	MN258126
Bartonella sp.	B29110	Glossophaga soricina, Pteronotus davyi, and Sturnira lilium	Chiroptera	Guatemala	Neotropic	2	MN256369	MN270048	HM597202	MN270097	MN270163	MN270129	MN276380	MN258127
Bartonella sp.	B29105	Pteronotus davyi	Chiroptera	Guatemala	Neotropic	2	MN256370	MN270049	HM597203	MN270098	MN270164	MN270130	MN276381	MN258128
Bartonella sp.	B29112	Phyllostomus discolor	Chiroptera	Guatemala	Neotropic	2	MN256371	MN270050	HM597204	MN270099	MN270165	MN270131	MN276382	MN258129
Bartonella sp.	B29134	Pteronotus davyi	Chiroptera	Guatemala	Neotropic	2	MN256372	MN270051	HM597205	MN270100	MN270166	MN270132	MN276383	MN258130
Bartonella sp.	B29137	Sturnira lilium	Chiroptera	Guatemala	Neotropic	2	MN256373	MN270052	HM597206	MN270101	MN270167	MN270133	MN276384	MN258131
Bartonella sp.	B29172	Micronycteris microtis, Carollia brevicauda, Vampyriscus bidens, and Carollia perspicillata	Chiroptera	Guatemala	Neotropic	2	MN256374	MN270053	HM597207	MN270102	MN270168	MN270134	MN276385	MN258132
Bartonella sp.	B29116	Phyllostomus discolor	Chiroptera	Guatemala	Neotropic	2	MN256375	MN270054	HM597198	MN270103	MN270169	MN270135	MN276386	MN258133
Bartonella sp.	B32855	Desmodus rotundus	Chiroptera	Peru	Neotropic	3	MN252215	MN270058	JQ071378	MN270107	MN270173	MN270139	MN276390	MN258148
Bartonella sp.	B32942	Myotis sp.	Chiroptera	Peru	Neotropic	3	MN252216	MN270059	JQ071390	MN270108	MN270174	MN270140	MN276391	MN258149
Bartonella sp.	Mr37079	Monophyllus redmani	Chiroptera	Puerto Rico	Neotropic	5	MN252324	MN270064	KJ530746	MN270114	MN276336	MN270146	MN276410	MN258139
Bartonella sp.	B41267	Desmodus rotundus	Chiroptera	Guatemala	Neotropic	This study	MN504663	MN529320	MN529468	MN529369	MN529516	MN529419	MN529270	MN504713
Bartonella sp.	B41036	Desmodus rotundus	Chiroptera	Guatemala	Neotropic	This study	MN504664	MN529321	MN529469	MN529370	MN529517	MN529420	MN529271	MN504714
Bartonella sp.	B41407	Desmodus rotundus	Chiroptera	Guatemala	Neotropic	This study	MN504665	MN529322	MN529470	MN529371	MN529518	MN529421	MN529272	MN504715
Bartonella sp.	B40893	Chiroderma salvini	Chiroptera	Guatemala	Neotropic	This study	MN504666	MN529323	MN529471	MN529372	No sequence	MN529422	MN529273	MN504716
Bartonella sp.	B41212	Glossophaga soricina	Chiroptera	Guatemala	Neotropic	This study	MN504667	MN529324	MN529472	MN529373	MN529519	MN529423	MN529274	MN504717
Bartonella sp.	B41211	Artibeus jamaicensis	Chiroptera	Guatemala	Neotropic	This study	MN504668	MN529325	MN529473	MN529374	MN529520	MN529424	MN529275	MN504718
Bartonella sp.	B41090	Carollia sowelli	Chiroptera	Guatemala	Neotropic	This study	MN504669	MN529326	MN529474	MN529375	MN529521	MN529425	MN529276	MN504719
Bartonella sp.	B40897	Pteronotus parnellii	Chiroptera	Guatemala	Neotropic	This study	MN504670	MN529327	MN529475	MN529376	MN529522	MN529426	MN529277	MN504720
Bartonella sp.	B41091	Carollia sowelli	Chiroptera	Guatemala	Neotropic	This study	MN504671	MN529328	MN529476	MN529377	MN529523	MN529427	MN529278	MN504721
Bartonella sp.	B41045	Sturnira lilium	Chiroptera	Guatemala	Neotropic	This study	MN504672	MN529329	MN529477	MN529378	MN529524	MN529428	MN529279	MN504722
Bartonella sp.	B41050	Sturnira lilium	Chiroptera	Guatemala	Neotropic	This study	MN504673	MN529330	MN529478	MN529379	No sequence	MN529429	MN529280	MN504723
Bartonella sp.	B40564	Artibeus jamaicensis	Chiroptera	Guatemala	Neotropic	This study	MN504674	MN529331	MN529479	MN529380	MN529525	MN529430	MN529281	MN504724
Bartonella sp.	B40898	Myotis nigricans	Chiroptera	Guatemala	Neotropic	This study	MN504675	MN529332	MN529480	MN529381	MN529526	MN529431	MN529282	MN504725
Bartonella sp.	B40565	Artibeus jamaicensis	Chiroptera	Guatemala	Neotropic	This study	MN504676	MN529333	MN529481	MN529382	MN529527	MN529432	MN529283	MN504726
Bartonella sp.	B41042	Artibeus jamaicensis	Chiroptera	Guatemala	Neotropic	This study	MN504677	MN529334	MN529482	MN529383	MN529528	MN529433	MN529284	MN504727
Bartonella sp.	B40899	Artibeus lituratus and Desmodus rotundus	Chiroptera	Guatemala	Neotropic	This study	MN504678	MN529335	MN529483	MN529384	No sequence	MN529434	MN529285	MN504728
Bartonella sp.	B40902	Sturnira lilium	Chiroptera	Guatemala	Neotropic	This study	MN504679	MN529336	MN529484	MN529385	No sequence	MN529435	MN529286	MN504729
Bartonella sp.	B40889	Desmodus rotundus	Chiroptera	Guatemala	Neotropic	This study	MN504680	MN529337	MN529485	MN529386	MN529529	MN529436	MN529287	MN504730
Bartonella sp.	B41044	Phyllostomus discolor	Chiroptera	Guatemala	Neotropic	This study	MN504681	MN529338	MN529486	MN529387	MN529530	MN529437	MN529288	MN504731
Bartonella sp.	B40825	Lonchorhina aurita	Chiroptera	Guatemala	Neotropic	This study	MN504682	MN529339	MN529487	MN529388	No sequence	MN529438	MN529289	MN504732
Bartonella sp.	B40880	Lonchorhina aurita	Chiroptera	Guatemala	Neotropic	This study	MN504683	MN529340	MN529488	MN529389	MN529531	MN529439	MN529290	MN504733
Bartonella sp.	B43966	Artibeus jamaicensis	Chiroptera	Guatemala	Neotropic	This study	MN504684	MN529341	MN529489	MN529390	MN529532	MN529440	MN529291	MN504734
Bartonella sp.	B43908	Artibeus lituratus	Chiroptera	Guatemala	Neotropic	This study	MN504685	MN529342	MN529490	MN529391	MN529533	MN529441	MN529292	MN504735
Bartonella sp.	B43902	Artibeus lituratus	Chiroptera	Guatemala	Neotropic	This study	MN504686	MN529343	MN529491	MN529392	MN529534	MN529442	MN529293	MN504736
Bartonella sp.	B43958	Desmodus rotundus	Chiroptera	Guatemala	Neotropic	This study	MN504687	MN529344	MN529492	MN529393	MN529535	MN529443	MN529294	MN504737
Bartonella sp.	B43871	Diphylla ecaudata	Chiroptera	Guatemala	Neotropic	This study	MN504688	MN529345	MN529493	MN529394	MN529536	MN529444	MN529295	MN504738
Bartonella sp.	B43905	Mimon cozumelae	Chiroptera	Guatemala	Neotropic	This study	MN504689	MN529346	MN529494	MN529395	MN529537	MN529445	MN529296	MN504739
Bartonella sp.	B43874	Mimon cozumelae	Chiroptera	Guatemala	Neotropic	This study	MN504690	MN529347	MN529495	MN529396	MN529538	MN529446	MN529297	MN504740
Bartonella sp.	B43869	Pteronotus parnellii	Chiroptera	Guatemala	Neotropic	This study	MN504691	MN529348	MN529496	MN529397	MN529539	No sequence	MN529298	MN504741
Bartonella sp.	B43870	Pteronotus parnellii	Chiroptera	Guatemala	Neotropic	This study	MN504692	MN529349	MN529497	MN529398	MN529540	MN529447	MN529299	MN504742
Bartonella sp.	B41525	Desmodus rotundus	Chiroptera	Guatemala	Neotropic	This study	MN504693	MN529350	MN529498	MN529399	MN529541	MN529448	MN529300	MN504743
Bartonella sp.	B41524	Desmodus rotundus	Chiroptera	Guatemala	Neotropic	This study	MN504694	MN529351	MN529499	MN529400	MN529542	MN529449	MN529301	MN504744
Bartonella sp.	B41527	Desmodus rotundus	Chiroptera	Guatemala	Neotropic	This study	MN504695	MN529352	MN529500	MN529401	MN529543	MN529450	MN529302	MN504745
Bartonella sp.	B32278	Desmodus rotundus	Chiroptera	Guatemala	Neotropic	This study	MN504696	MN529353	MN529501	MN529402	MN529544	MN529451	MN529303	MN504746
Bartonella sp.	B32681	Sturnira lilium	Chiroptera	Guatemala	Neotropic	This study	MN504697	MN529354	MN529502	MN529403	MN529545	MN529452	MN529304	MN504747
Bartonella sp.	B32692	Sturnira lilium	Chiroptera	Guatemala	Neotropic	This study	MN504698	MN529355	MN529503	MN529404	No sequence	MN529453	MN529305	MN504748
Bartonella sp.	B32281	Desmodus rotundus	Chiroptera	Guatemala	Neotropic	This study	MN504699	MN529356	MN529504	MN529405	MN529546	MN529454	MN529306	MN504749
Bartonella sp.	B32576	Desmodus rotundus	Chiroptera	Guatemala	Neotropic	This study	MN504700	MN529357	MN529505	MN529406	MN529547	MN529455	MN529307	MN504750
Bartonella sp.	B32627	Glossophaga soricina	Chiroptera	Guatemala	Neotropic	This study	MN504701	MN529358	MN529506	MN529407	MN529548	MN529456	MN529308	MN504751
Bartonella sp.	B32728	Macrophyllum macrophyllum	Chiroptera	Guatemala	Neotropic	This study	MN504702	MN529359	MN529507	MN529408	MN529549	MN529457	MN529309	MN504752
Bartonella sp.	B32273	Trachops cirrhosus	Chiroptera	Guatemala	Neotropic	This study	MN504703	MN529360	MN529508	MN529409	MN529550	MN529458	MN529310	MN504753
Bartonella sp.	B32626	Myotis nigricans	Chiroptera	Guatemala	Neotropic	This study	MN504704	MN529361	MN529509	MN529410	MN529551	MN529459	MN529311	MN504754
Bartonella sp.	B32625	Myotis nigricans	Chiroptera	Guatemala	Neotropic	This study	MN504705	MN529362	MN529510	MN529411	MN529552	MN529460	MN529312	MN504755
Bartonella sp.	B32682	Platyrrhinus helleri	Chiroptera	Guatemala	Neotropic	This study	MN504706	MN529363	MN529511	MN529412	No sequence	MN529461	MN529313	MN504756
Bartonella sp.	B32272	Vampyressa pusilla	Chiroptera	Guatemala	Neotropic	This study	MN504707	MN529364	MN529512	MN529413	MN529553	MN529462	MN529314	MN504757
Bartonella sp.	B32727	Artibeus jamaicensis, Platyrrhinus helleri, Chiroderma salvini, and Desmodus rotundus	Chiroptera	Guatemala	Neotropic	This study	MN504708	MN529365	MN529513	MN529414	MN529554	MN529463	MN529315	MN504758
1. Kosoy MY, et al. (2010) Bartonella spp. in bats, Kenya. Emerg Infect Dis 16(12):1875–1881.
2. Bai Y, et al. (2011) Bartonella spp. in bats, Guatemala. Emerg Infect Dis 17(7):1269–1272.
3. Bai Y, et al. (2012) Prevalence and diversity of Bartonella spp. in bats in Peru. Am J Trop Med Hyg 87(3):518–523.
4. McKee CD, et al. (2017) Diversity and phylogenetic relationships among Bartonella strains from Thai bats. PLoS One 12(7):e0181696.
5. Olival KJ, et al. (2015) Bartonella spp. in a Puerto Rican bat community. J Wildl Dis 51(1). doi:10.7589/2014-04-113.
6. Urushadze L, et al. (2017) Prevalence, diversity, and host associations of Bartonella strains in bats from Georgia (Caucasus). PLoS Negl Trop Dis 11(4):e0005428.
